# Predicting the locations of cryptic pockets from single protein structures using the PocketMiner graph neural network

**DOI:** 10.1101/2022.06.28.497399

**Authors:** Artur Meller, Michael Ward, Jonathan Borowsky, Jeffrey M. Lotthammer, Meghana Kshirsagar, Felipe Oviedo, Juan Lavista Ferres, Gregory R. Bowman

**Affiliations:** Department of Biochemistry and Molecular Biophysics, Washington University in St. Louis, 1 Brookings Dr, St. Louis, MO 63130; Medical Scientist Training Program, Washington University in St. Louis, 1 Brookings Dr, St. Louis, MO 63130; Center for the Science and Engineering of Living Systems, 1 Brookings Dr, St. Louis, MO 63130; AI for Good Research Lab, Microsoft, 1 Brookings Dr, St. Louis, MO 63130

## Abstract

Cryptic pockets expand the scope of drug discovery by enabling targeting of proteins currently considered undruggable because they lack pockets in their ground state structures. However, identifying cryptic pockets is labor-intensive and slow. The ability to accurately and rapidly predict if and where cryptic pockets are likely to form from a protein structure would greatly accelerate the search for druggable pockets. Here, we present PocketMiner, a graph neural network trained to predict where pockets are likely to open in molecular dynamics simulations. Applying PocketMiner to single structures from a newly-curated dataset of 39 experimentally-confirmed cryptic pockets demonstrates that it accurately identifies cryptic pockets (ROC-AUC: 0.87) >1,000-fold faster than existing methods. We apply PocketMiner across the human proteome and show that predicted pockets open in simulations, suggesting that over half of proteins thought to lack pockets based on available structures are likely to contain cryptic pockets, vastly expanding the druggable proteome.
