## Supplementary Tables for "Predicting the locations of cryptic pockets from single protein structures using the PocketMiner graph neural network"

### Sheet: training_5fcv
		Structure							Usage
		apo			holo if applicable					add citations
	name	PDB ID	chain ID	homology modelled using SwissModel	PDB ID	chain ID	ligand code	CATH code(s)	fold	structure source	used for featurization optimization
	Adenylosuccinate synthetase	1ADE	A	no	1CIB	A	IMP	3.90.170, 1.10.300	0	cryptosite [citation]	yes
	Adipocyte lipid-binding protein	1ALB	A	no	1LIC	A	HDS	2.40.128	4	cryptosite	yes
	Bovine β-lactoglobulin	1BSQ	A	no	1GX8	A	RTL	2.40.128	4	cryptosite	yes
	Guanylate kinase	1EX6	A	no	1GKY	A	5GP	3.40.50, 3.30.63	3	cryptosite	yes
	Elongation factor TU	1EXM	A	no	1HA3	B	MAU	3.40.50, 2.40.30	2	cryptosite	yes
	AMPA receptor GluR2 subunit	1MY0	B	no	1N0T	D	AT1	3.40.190	2	cryptosite	yes
	Niemann-Pick C2 Protein	1NEP	A	no	2HKA	C	C3S	2.60.40	0	cryptosite	yes
	Heme oxygenase-1	1NI6	D	no	3HOK	B	Q80	1.20.910	1	cryptosite	yes
	AmpC β-lactamase	2BLS	B	no	3GQZ	A	GF7	3.40.710	1	cryptosite	yes
	Heat shock protein 90	2QFO	B	no	2WI7	A	2KL	3.30.565	2	cryptosite	yes
	LFA1 I domain	3F74	C	no	3BQM	C	BQM	3.40.50	4	cryptosite	yes
	Adenylate kinase	4AKE	B	no	1ANK	B	ANP	3.40.50	3	cryptosite	yes
	Ribonuclease A	1RHB	A	no	n/a	n/a	n/a	3.10.130	2	cryptosite	no
	Ricin A chain	1RTC	A	no	n/a	n/a	n/a	3.40.420, 4.10.470	3	cryptosite	no
	Protein Tyrosine Phosphatase 1B	2CM2	A	no	n/a	n/a	n/a	3.90.190	1	cryptosite	no
	TEM-1 β-lactamase	1JWP	A	no	n/a	n/a	n/a	3.40.710	1	previous Bowman lab research and cryptosite [citation]	no
	Flavodoxin	1OFV	A	no	n/a	n/a	n/a	3.40.50	4	see highly_rigid_proteins tab	no
	Top7	1QYS	A	no	n/a	n/a	n/a	3.30.1710, 3.30.1070	1	see highly_rigid_proteins tab	no
	designed TIM-barrel	5BVL	A	no	n/a	n/a	n/a	3.40.50	1	see highly_rigid_proteins tab	no
	human-nsp16	4N49	A	no	n/a	n/a	n/a	3.40.50	0	nsp16 BPJ paper [citation]	no
	MERS-nsp16	5YNF	A	no	n/a	n/a	n/a	0 matches	0	nsp16 BPJ paper	no
	SARS-1-nsp16	3R24	A	no	n/a	n/a	n/a	3.40.50	0	nsp16 BPJ paper	no
	ACE2	6LZG	A	no	n/a	n/a	n/a	0 matches	3	Nature chemistry paper [citation]	no
	IL6-R	1N26	A	no	n/a	n/a	n/a	2.60.40	0	Nature chemistry paper	no
	IL6	1ALU	A	no	n/a	n/a	n/a	1.20.1250	1	Nature chemistry paper	no
	SARS-2-nsp10	6W4H	B	yes	n/a	n/a	n/a	0 matches	4	Nature chemistry paper	no
	SARS-2-nsp12	6NUR	A	yes	n/a	n/a	n/a	0 matches	1	Nature chemistry paper	no
	SARS-2-nsp13	6JYT	A or B	yes	n/a	n/a	n/a	0 matches	2	Nature chemistry paper	no
	SARS-2-nsp14	5C8S	A or C	yes	n/a	n/a	n/a	0 matches	4	Nature chemistry paper	no
	SARS-2-nsp15	6VWW	A or B	no	n/a	n/a	n/a	3.40.50, 3.30.160	2	Nature chemistry paper	no
	SARS-2-nsp16	6W4H	A	yes	n/a	n/a	n/a	3.40.50	0	Nature chemistry paper	no
	SARS-2-nsp3-mac	6W02	A or B	no	n/a	n/a	n/a	3.40.220	4	Nature chemistry paper	no
	SARS-2-nsp5-monomer-2	6Y2E	A	no	n/a	n/a	n/a	2.40.10, 1.10.1840	3	Nature chemistry paper	no
	SARS-2-nsp7	5F22	A	yes	n/a	n/a	n/a	1.10.8	3	Nature chemistry paper	no
	SARS-2-nsp8	2AHM	G or H	yes	n/a	n/a	n/a	3.30.70, 6.10.250, 6.10.250	0	Nature chemistry paper	no
	SARS-2-nucleoprotein RBD	2OFZ	A	no	n/a	n/a	n/a	0 matches	2	Nature chemistry paper	no
	VP35	3FKE	A or B	no	n/a	n/a	n/a	1.10.8, 2.10.10	3	previous Bowman lab research [citation]	no

### Sheet: validation_and_test_sets
		Structures										Pocket geometry								Source and usage
		Apo				Holo							prioritized by lr>ssc>id>ssm>loop where necessary	mean distance between cryptic residues (nm)		*large rearrangement	**of questionable applicability; direction not included in tables	nm	nm
		PDB ID		chain ID	number of resolved residues	PDB ID	chain ID	ligand code	number of resolved residues	number of resolved cryptic ligand lining residues	CATH code	motion type	dominant motion	apo	holo	pocket direction (based on apo-holo distance)	pocket direction (manually assigned)	apo-holo all-Cα RMSD	ligand lining residue all-heavy-atom RMSD	structure source	set	notes		ligand code key
	Novel cryptic pocket set	3PPN		A	270	3PPR	B	4CS	271	12	3.40.190	id	id	1.02014	0.973959	reverse	reverse	0.124403	0.118446	all-Cα RMSD filtering	validation			,	separates independently valid MOAD ligands (or ligands plus ions)
		4W51		A	164	4W58	A	3H2	165	17	1.10.530	ssc	ssc	1.00091	1.0311	forward	forward	0.0719657	0.122697	all-heavy-atom RMSD filtering	validation			-	denotes ligand-associated ions which bind in the cryptic site
		4I92		A	289	4I94	B	ANP	297	19	1.10.510, 3.30.200	id	id	1.06755	1.10946	forward	forward	0.104721	0.132455	all-heavy-atom RMSD filtering	test			#x	denotes ligands with # copies in the cryptic site
		6E5D		A	173	6E5F	A	L6T	173	23	0 matches	ssm	ssm	1.15354	1.18172	forward	forward	0.0793327	0.134962	all-heavy-atom RMSD filtering	validation			:	residue name followed by PDB resseq for cases where there are multiple copies of a ligand in a structure but only one binds in the cryptic site
		5H9A		A	139	6E5L	A	HVD	140	22	2.40.128	loop	loop	1.12949	1.16353	forward	forward	0.0987701	0.152535	all-heavy-atom RMSD filtering	test
		4IC4		A	372	4INQ	A	PIF	372	30	2.40.160	loop	loop	1.46386	1.48173	forward	forward	0.0761296	0.173822	all-heavy-atom RMSD filtering	validation
		1EZM		A	298	3DBK	A	RDF	298	21	3.10.170, 1.10.390	id	id	1.24303	1.19871	reverse	reverse	0.124353	0.177612	all-Cα RMSD filtering	validation			motion type key
		1S2O		A	244	1U2S	A	GLC	244	14	3.40.50, 3.90.1070	id	id	1.1036	0.975988	reverse	reverse	0.3336	0.196709	all-Cα RMSD filtering	validation			loop	loop motion
		1TVQ		A	125	1TW4	A	2xCHD	125	35	2.40.128	ssm	ssm	1.37745	1.44673	forward	forward	0.116177	0.200173	all-heavy-atom RMSD filtering	test			ssm	secondary structure element motion
		2OY4		A	157	3DPF	A	AXB	163	26	3.40.390	loop	loop	1.18737	1.22239	forward	forward	0.0835869	0.202034	all-heavy-atom RMSD filtering	validation			id	interdomain motion
		5NIA		A	609	5NI6	A	DJ3	608	27	2.60.40, 1.10.390, 1.25.40, 3.30.2010	ssm, loop	ssm	1.33466	1.26703	reverse	forward	0.213773	0.204741	all-Cα RMSD filtering	test			ssc	secondary structure change
		1Y1A		A	183	1Y1A	B	GSH	183	7	1.10.238	ssc	ssc	0.795372	0.873666	forward	forward	0.266122	0.21176	all-Cα RMSD filtering	validation			lr	large rearrangement
		3NX1		A	162	3NX2	A	FER	162	11	2.40.128	ssm	ssm	0.891519	0.999109	forward	forward	0.0882668	0.218922	all-heavy-atom RMSD filtering	test
		1KX9		B	102	1N8V	B	3xBDD	103	36	1.10.2080	ssm	ssm	1.29329	1.35529	forward	forward	0.179813	0.224027	cryptic site heavy atom RMSD filtering	test
		5NZM		A	483	2OEG	A	UPG	482	27	3.90.550, 2.160.10	id	id	1.36536	1.26158	reverse	reverse	0.260317	0.229409	all-Cα RMSD filtering	test
		6YPK		A	327	5OSZ	A	AHK:403	327	24	0 matches	ssc	ssc	1.29753	1.27185	reverse	forward	0.123863	0.252347	all-Cα RMSD filtering	test
		2CEY		A	306	6H76	A	SLB	308	18	3.40.190	id	id	1.29817	1.11939	reverse	reverse	0.285922	0.262143	all-Cα RMSD filtering	test				forward	reverse	total
		1URP		A	271	2DRI	A	RIP	271	13	3.40.50	id	id	1.08349	0.926845	reverse	reverse	0.406189	0.269504	all-Cα RMSD filtering	test			loop	5	0	5
		3FVJ		A	124	2B03	A	TUD	124	21	1.20.90	ssc	ssc	1.11126	1.113	forward	forward	0.147016	0.300272	all-Cα RMSD filtering	validation			ssm	6	0	6
		3UGK		A	372	3UH1	A	NAI,SHR	367	42	3.40.50	id, loop	id	1.62351	1.49132	reverse	reverse	0.318421	0.303834	all-Cα RMSD filtering	test			id	2	13	15
		2ZKU		B	561	3VQS	A	JT1	553	31	3.30.70	loop	loop	1.34892	1.35859	forward	forward	0.125273	0.304288	all-heavy-atom RMSD filtering	test	Variants of this protein are also in CryptoSite, but the pocket occupied in this holo structure was not reported, although a partially overlapping pocket was. This might give CryptoSite a slight advantage in performance on our test set.		ssc	6	4	10
		5ZA4		A	488	5YYB	A	NGE	482	24	3.40.190, 3.10.105	id	id	1.34165	1.16527	reverse	reverse	0.343463	0.306678	all-Cα RMSD filtering	test			lr	2		2
		4V38		A	388	4V3B	A	C	388	23	3.40.50	id	id	1.23423	1.08761	reverse	reverse	0.374664	0.31229	all-Cα RMSD filtering	test			total (w/o lr)	19	17	38
		3P53		A	486	6I11	A	H0H	484	16	2.80.10	id	id	1.01263	1.10854	forward	forward	0.39793	0.322888	all-Cα RMSD filtering	test			Each protein is assigned a single motion type for this table. For proteins with multiple types of motion, the motion with the highest rank in (lr>ssc>id>ssm>loop) is used.
		2HQ8		B	182	2HPS	A	CTZ	184	25	1.10.238	ssm	ssm	1.22555	1.24815	forward	forward	0.401585	0.324158	all-Cα RMSD filtering	test
		2W9T		A	159	2W9S	C	NDP,TOP	157	40	3.40.430	loop	loop	1.43408	1.45133	forward	forward	0.162601	0.362784	all-Cα RMSD filtering	test
		4R72		A	318	4R74	D	F6P	319	24	3.40.190	id	id	1.27213	1.05203	reverse	reverse	0.411671	0.367999	all-Cα RMSD filtering	test			yellow denotes a mismatch between manually assigned and programmatically assigned pocket directions
		3QXW		B	124	3QXV	A	MTX	123	20	2.60.40	ssc	ssc	1.00168	1.08637	forward	forward	0.104689	0.370648	all-heavy-atom RMSD filtering	test			Such mismatches normally arise because residues which block the cryptic pocket site in apo but move more than 0.5nm away from the ligand in holo are not counted as cryptic pocket lining residues and are therefore not included in pocket direction calculations.
		3KJE		A	254	3KJG	A	ADP	254	21	3.40.50	ssc	ssc	1.68676	1.71908	forward	forward	0.16322	0.376616	all-Cα RMSD filtering	validation
		2LAO		A	238	1LAH	E	ORN	238	15	3.40.190	id	id	1.2049	0.932276	reverse	reverse	0.475467	0.383865	all-Cα RMSD filtering	test
		4P0I		B	256	5OTA	A	AQQ	254	21	3.40.190	id	id	1.30164	1.04733	reverse	reverse	0.4986	0.43594	all-Cα RMSD filtering	validation
		1KMO		A	661	1KMP	A	2xCIT-2xFe	647	22	2.40.170, 2.170.130	ssc, loop	ssc	1.41724	1.21088	reverse	reverse	0.178831	0.463581	all-Cα RMSD filtering	test
		1J8F		C	303	6QCN	B	AR6	300	26	3.40.50, 3.30.1600	id	id	1.48492	1.2262	reverse	reverse	0.341745	0.467329	all-Cα RMSD filtering	validation
		5UXA		A	301	5IGY	A	GDP-Ca,ERY	295	43	3.90.1200	ssc, ssm, id	ssc	1.80658	1.56044	reverse	reverse	0.266196	0.474566	all-Cα RMSD filtering	validation	This protein has two cryptic pockets, but because the GVP makes predictions and reads input features at a residue level both pockets were treated as a single pocket for validation purposes and in the tables describing pocket direction.
		6HB0		A	292	6HBD	A	GZL	305	15	3.40.50	id, ssc	ssc	1.10964	0.964518	reverse	reverse	0.413602	0.508094	all-Cα RMSD filtering	test
		2FJY		A	136	2P70	A	2xPRZ	132	20	1.10.238	lr	lr	1.2855	1.14509	reverse*	forward**	0.560587	0.564511	all-Cα RMSD filtering	test
		5G1M		A	333	5G3R	A	89A,NAG	335	19	3.20.20	ssc, loop	ssc	1.66391	1.20299	reverse	reverse	0.317418	0.815103	all-Cα RMSD filtering	test
		6RVM		C	308	5XDT	A	ZI7-Ca	306	26	3.40.50, 3.30.1330	lr	lr	1.5469	1.25056	reverse*	n/a	1.05858	1.17296	all-Cα RMSD filtering	validation	The structure of this protein used in this work contained a leucine at PDB residue number 11 instead of the correct methionine. This likely arises from a clerical error during homology modelling.
	Cryptosite proteins used in validation, with a different structure used for human glycolipid transfer protein (3rwv)	1K3F		B	253	1U1D	F	181	250	16	3.40.50	loop	loop	1.31909	1.04123	reverse	reverse	0.203165	0.445424	cryptosite	validation
		1OK8		A	394	1OKE	B	BOG	394	17	2.60.98, 3.30.67, 3.30.387, 2.60.40	ssc	ssc	1.04158	1.0636	forward	forward	1.22885	0.366038	cryptosite	validation
		2OHG		A	264	2OHV	A	NHL	264	24	3.40.50	loop	loop	1.21429	1.15569	reverse	forward	0.117331	0.158668	cryptosite	validation
		2WGB		A	178	2V57	A	PRL,IPA	177	12	1.10.357	lr	lr	1.07412	0.927968	reverse*	forward**	0.456112	0.474555	cryptosite	validation
		3RWV		A	205	3S0K	A	03F	203	34	1.10.3520	ssm	ssm	1.42978	1.45763	forward	forward	0.108793	0.195016	all-heavy-atom RMSD filtering, another structure of the same protein is in cryptosite	validation	The cryptosite structures of this protein have gaps, a holo ligand that doesn't extend as far into the pocket as the one obtained here, and an apo structure with a ligand occupying part of the pocket, so the structures identified in this work were used instead.
	Highly rigid proteins; see eponymous tab for details	2FD7		A	46	n/a	n/a	n/a	n/a	n/a	3.30.1350	n/a	n/a	n/a	n/a	n/a	n/a	n/a	n/a	see highly_rigid_proteins tab	test
		4HJK		A	77	n/a	n/a	n/a	n/a	n/a	3.10.20	n/a	n/a	n/a	n/a	n/a	n/a	n/a	n/a	see highly_rigid_proteins tab	validation
		1IGD		A	61	n/a	n/a	n/a	n/a	n/a	3.10.20	n/a	n/a	n/a	n/a	n/a	n/a	n/a	n/a	see highly_rigid_proteins tab	validation
		4TQL		B	235	n/a	n/a	n/a	n/a	n/a	0 matches	n/a	n/a	n/a	n/a	n/a	n/a	n/a	n/a	see highly_rigid_proteins tab	test
		2ALP		A	198	n/a	n/a	n/a	n/a	n/a	2.40.10	n/a	n/a	n/a	n/a	n/a	n/a	n/a	n/a	see highly_rigid_proteins tab	test
		1AMM		A	174	n/a	n/a	n/a	n/a	n/a	2.60.20	n/a	n/a	n/a	n/a	n/a	n/a	n/a	n/a	see highly_rigid_proteins tab	test

### Sheet: highly_rigid_proteins
	Structure				Labelling		evidence of rigidity
name	PDB ID	chain ID	number of resolved residues	CATH code	number of negative residues left after simulation	set	source	observable/reason	measurement type	notes
crambin	2FD7	A	46	3.30.1350	46	test	Solvent and Temperature Effects on Crambin, a Hydrophobic Protein, as investigated by NMR, De Marco et. al. 1981	Thermal denaturation measured with 1H NMR	NMR
ubiquitin	4HJK	A	77	3.10.20	69	validation	Side-Chain Orientation and Hydrogen-Bonding Imprint Supra-τc Motion on the Protein Backbone of Ubiquitin†	NMR residual dipolar couplings	NMR
Third IGG-binding domain from streptococcal protein G	1IGD	A	61	3.10.20	50	validation	Amplitudes of Protein Backbone Dynamics and Correlated Motions in a Small α/β Protein: Correspondence of Dipolar Coupling and Heteronuclear Relaxation Measurements	NMR residual dipolar couplings and 15N relaxation measurements	NMR
designed three-helix bundle	4TQL	B	235	0 matches	215	test	High thermodynamic stability of parametrically designed helical bundles	Thermodynamic stability and slow unfolding kinetics, measured by CD spectroscopy of guanidinium chloride and thermal denaturation	CD
alpha-lytic protease	2ALP	A	198	2.40.10	178	test	Energetic landscape of α-lytic protease optimizes longevity through kinetic stability	HDX data show that much of the protein's core becomes exposed to solvent extremely slowly, indicating that it does not contain cryptic pockets because opening of such pockets would allow proton exchange	HDX
gamma-B crystallin	1AMM	A	174	2.60.20	148	test	Mechanism of the Efficient Tryptophan Fluorescence Quenching in Human γD-Crystallin Studied by Time-Resolved Fluorescence	Tryptophan fluorescence: "The absence of a time-dependent red shift in the time-resolved emission spectra of Trp130 proves that its local environment is very rigid."	Tryptophan fluorescence	Note: The paper cited here is for a gamma-D crystallin with 76.88% sequence identity to 1amm. Both structures share exactly the same fold and the four tryptophans are conserved.
Flavodoxin	1OFV	A	169	3.40.50	n/a	training	Unusual lack of internal mobility and fast overall tumbling in oxidized flavodoxin from Anacystis nidulans	NMR 15N relaxation measurements	NMR
Top7	1QYS	A	92	3.30.1710	n/a	training	Design of a Novel Globular Protein Fold with Atomic-Level Accuracy	Thermodynamic stability measured with CD spectroscopy of thermal and chemical denaturation	CD
designed TIM barrel	5BVL	A	184	3.40.50	n/a	training	De novo design of a four-fold symmetric TIM-barrel protein with atomic-level accuracy	Thermodynamic stability measured with CD spectroscopy of thermal and chemical denaturation	CD

### Sheet: MOAD negatives
				chain A?		Note: a few structures with noncanonical residues which interfered with alignment, as well as structures available only as .cif files rather than .pdb files, were eliminated at this stage						Residues and negative labels
	Protein information				Cluster size, oligomerization, and ligands							From crystal structures		From MD simulation	Combined
	species	protein	usearch cluster centroid and MSA reference structure PDB ID	simulated protein PDB ID	rank by descending number of PDB blast hits	number of PDB BLAST hits with alignable structures	number of proteins with only canonical residues	number of proteins with MOAD ligands	monomer fraction (as a fraction of canonical proteins)	number of MOAD ligands	number of unique MOAD ligands	number of [resolved] reference structure residues	number of [resolved] reference structure negative residues	number of negative simulated residues	number of residues negative in both simulation and crystal structures (= number of negative residues used for validation and testing)	set	notes
	Homo sapiens	carbonic anhydrase	1YDA	3GZ0	0	971	959	548	0.992	704	465	255	117	97	51	test
	Homo sapiens	beta secretase	2HIZ	2ZHV	5	426	413	325	0.949	529	313	371	266	162	124	validation	also in CryptoSite
	Homo sapiens	first bromodomain of BRD4	6CD4	2OSS	8	349	325	217	0.975	261	210	124	90	94	80	test
	Homo sapiens	p38 alpha	1OVE	5UOJ	9	358	343	219	0.948	280	207	349	186	172	106	test	also in CryptoSite
	Homo sapiens	cdk4	1OIT	1HCL	6	425	305	157	0.905	186	149	273	159	111	73	validation
	Bos taurus	bovine trypsin	1V2N	1BTP	3	547	528	241	0.833	252	128	223	159	141	111	test
	Homo sapiens	c2k alpha	2ZJW	5ZN5	33	196	194	124	0.876	247	107	332	194	188	134	test
	Cryptophonectria parasitica	endothiapepsin	1E5O	4APE	2	729	722	118	0.982	148	92	330	188	155	102	test
	Homo sapiens	orphan nuclear receptor ROR(gamma)t ligand-binding domain	3B0W	5X8U	49	149	149	77	0.685	137	80	215	130	145	112	test
	Gallus gallus	lysozyme	1UIB	5E4P	1	952	944	54	0.883	93	36	127	46	105	40	validation

### Sheet: sequence_identity
	Protein 1	Protein 2	Percent identity	notes
	SARS-1-nsp16	SARS-2-nsp16	93.493	All in the same 5-fold cross validation fold		Note: For proteins of which both apo and holo structures were used in this project, the apo structure PDB ID is listed. SARS, MERS, and human proteins from <ref nat chem paper>, which are in the training_5fcv tab, are listed by their names.
	MERS-nsp16	SARS-2-nsp16	65.87
	MERS-nsp16	SARS-1-nsp16	64.726
	1IGD	SARS-2-nsp12	59.016	See fig S6A
	1IGD	SARS-2-nsp13	57.377	See fig S6B
	2FD7	2OHG	54.348	See fig S6C
	1IGD	1KMO	52.459	See fig S6D
	2FD7	SARS-2-nsp12	52.174
	SARS-2-nsp12	SARS-2-nsp7	50.633	See fig S6E
	2FD7	SARS-2-nsp13	50
	1IGD	2GG4	49.18
	1JEJ	2FD7	47.826
	1V2N	2FD7	47.826
	5NZM	SARS-2-nsp7	46.835	See fig S6F
	1KMO	SARS-2-nucleoprotein RBD	46.774
	6CD4	SARS-2-nsp12	46.457
	1IGD	1MY0	45.902
	1IGD	5NIA	45.902
	2CGK	2FD7	45.652
	2FD7	3TTL	45.652
	2FD7	5G1M	45.652
	2FD7	5NZM	45.652
	2FD7	5ZA4	45.652
	2FD7	SARS-2-nsp14	45.652
	3P53	4HJK	45.455
	3UGK	4HJK	45.455
	SARS-2-nsp13	SARS-2-nucleoprotein RBD	44.355
	1EZM	1IGD	44.262
	1IGD	3PPN	44.262
	1IGD	5O2K	44.262
	1IGD	5ZA4	44.262
	1IGD	6E5D	44.262
	1IGD	MERS-nsp16	44.262
	1IGD	SARS-2-nsp14	44.262
	1KMO	4HJK	44.156
	1RHB	SARS-2-nsp12	43.548
	5NIA	SARS-2-nucleoprotein RBD	43.548
	1AAX	2FD7	43.478
	1KMO	2FD7	43.478
	1OIT	2FD7	43.478
	1OK8	2FD7	43.478
	2FD7	ACE2	43.478
	2FD7	human-nsp16	43.478
	1OS5	1QYS	43.396
	2WGB	SARS-2-nsp12	43.158
	1KMO	SARS-2-nsp7	43.038
	1IGD	1JEJ	42.623
	1IGD	2BU8	42.623
	1IGD	2XJG	42.623
	1IGD	3P53	42.623
	1EX6	SARS-2-nsp12	42.473
	1ALB	1KMO	41.985
	SARS-2-nsp12	SARS-2-nucleoprotein RBD	41.935
	SARS-2-nsp12	SARS-2-nsp3-mac	41.916
	1OIT	4HJK	41.558
	4HJK	SARS-2-nsp13	41.558
	1ADE	2FD7	41.304
	1EXM	2FD7	41.304
	1OVE	2FD7	41.304
	1RTC	2FD7	41.304
	2CM2	2FD7	41.304
	2F6V	2FD7	41.304
	2FD7	4R72	41.304
	2FD7	SARS-2-nsp5-monomer-2	41.304
	1KMO	2OY4	41.139
	3FVJ	SARS-2-nsp12	41.129
	1EXM	1IGD	40.984
	1IGD	1OK8	40.984
	1IGD	2LAO	40.984
	1IGD	3UGK	40.984
	1IGD	4R72	40.984
	1IGD	4WH1	40.984
	1IGD	6YPK	40.984
	1IGD	ACE2	40.984
	1IGD	SARS-1-nsp16	40.984
	1KMO	3FKE	40.65
	1QYS	5NZM	40.566
	SARS-2-nsp3-mac	SARS-2-nsp7	40.506
	3QXW	5ZA4	40.476
	1OS5	4HJK	40.26
	4HJK	4WH1	40.26
	4HJK	5NIA	40.26
	4HJK	5NZM	40.26
	4HJK	SARS-2-nsp14	40.26
	1KX9	ACE2	40.179
